# Genome-wide association study of cryptosporidiosis in infants implicates *PRKCA*

**DOI:** 10.1101/819052

**Authors:** Genevieve L. Wojcik, Poonum Korpe, Chelsea Marie, Josyf Mychaleckyj, Beth D. Kirkpatrick, Stephen S. Rich, Patrick Concannon, A. S. G. Faruque, Rashidul Haque, William A. Petri, Priya Duggal

**Author notes:** Address correspondence to Priya Duggal,.

## Abstract

Diarrhea is a major cause of both morbidity and mortality worldwide, especially among young children. Cryptosporidiosis is a leading cause of diarrhea in children, particularly in South Asia and Sub-Saharan Africa where it is responsible for over 200,000 deaths per year. Beyond the initial clinical presentation of diarrhea, it is associated with long term sequelae such as malnutrition and neurocognitive developmental deficits. Risk factors include poverty and overcrowding, yet not all children with these risk factors and exposure are infected, nor do all infected children develop symptomatic disease. One potential risk factor to explain these differences is their human genome. To identify genetic variants associated with symptomatic cryptosporidiosis, we conducted a genome-wide association study (GWAS) examining 6.5 million single nucleotide polymorphisms (SNPs) in 873 children from three independent cohorts in Dhaka, Bangladesh: the Dhaka Birth Cohort (DBC), the Performance of Rotavirus and Oral Polio Vaccines in Developing Countries (PROVIDE) study, and the Cryptosporidiosis Birth Cohort (CBC). Associations were estimated separately for each cohort under an additive model, adjusting for height-for-age Z-score at 12 months of age, the first two principal components to account for population substructure, and genotyping batch. The strongest meta-analytic association was with rs58296998 (P=3.73×10^−8^), an intronic SNP and eQTL of *PRKCA*. Each additional risk allele conferred 2.4 times the odds of cryptosporidiosis in the first year of life. This genetic association suggests a role for protein kinase C alpha in pediatric cryptosporidiosis and warrants further investigation. This article was submitted to an online preprint archive.(1)

**Importance:** Globally, one of the major causes of pediatric morbidity and mortality remains diarrhea. The initial symptoms of diarrhea can often lead to long term consequences for the health of young children, such as malnutrition and neurocognitive developmental deficits. Despite many children having similar exposures to infectious causes of diarrhea, not all develop symptomatic disease, indicating a possible role for human genetic variation. Here we conducted a genetic study of susceptibility to symptomatic disease associated with Cryptosporidium infection (a leading cause of diarrhea) in three independent cohorts of infants from Dhaka, Bangladesh. We identified a genetic variant within protein kinase c alpha (*PRKCA*) associated with higher risk of cryptosporidiosis in the first year of life. These results indicate a role for human genetics in susceptibility to cryptosporidiosis and warrant further research to elucidate the mechanism.
