## Supplementary Tables for "Genome-wide association study of cryptosporidiosis in infants implicates *PRKCA*"

### Sheet: Supplementary_Table_1
gene	gene_name	zscore	effect_size	pvalue	var_g	pred_perf_r2	pred_perf_pval	pred_perf_qval	n_snps_used	n_snps_in_cov	n_snps_in_model	tissue
ENSG00000121067.13	SPOP	-4.78595	-5.85619	1.70182e-06	0.00363991	0.0379229	0.00191484	NA	3	3	3	Cells_Transformed_fibroblasts
ENSG00000136819.10	C9orf78	-4.23873	-2.17445	2.24785e-05	0.026217	0.0191011	0.0130463	NA	26	33	33	Artery_Tibial
ENSG00000072071.12	LPHN1	3.9733	3.73496	7.0883e-05	0.011452	0.0198451	0.0120032	NA	17	20	20	Adipose_Subcutaneous
ENSG00000169914.5	OTUD3	3.93025	1.08889	8.48584e-05	0.108155	0.211237	5.06736e-06	NA	12	12	12	Brain_Hippocampus
ENSG00000108960.3	MMD	-3.91597	-1.56147	9.00397e-05	0.0511382	0.0792565	2.48487e-07	NA	23	24	24	Artery_Tibial
ENSG00000121858.6	TNFSF10	-3.90268	-1.77881	9.51345e-05	0.0339018	0.0377552	0.000467862	NA	17	17	17	Adipose_Subcutaneous
ENSG00000169914.5	OTUD3	3.88709	0.783261	0.000101454	0.157802	0.253168	7.9222e-08	NA	23	23	23	Brain_Anterior_cingulate_cortex_BA24
ENSG00000169914.5	OTUD3	3.86198	0.746165	0.00011247	0.132786	0.141328	5.19263e-06	NA	18	20	20	Brain_Cortex
ENSG00000103966.5	EHD4	-3.84232	-0.76934	0.000121875	0.104284	0.0476159	0.0182681	NA	31	34	34	Brain_Cortex
ENSG00000150867.9	PIP4K2A	-3.82305	-1.96008	0.000131811	0.0264976	0.0873928	5.47621e-06	NA	10	14	14	Heart_Left_Ventricle
ENSG00000169914.5	OTUD3	3.8201	1.89167	0.000133399	0.0227896	0.0810015	4.03968e-05	NA	5	5	5	Stomach
ENSG00000169914.5	OTUD3	3.80853	0.761143	0.000139796	0.140862	0.181042	4.63418e-12	NA	25	27	27	Heart_Atrial_Appendage
ENSG00000169914.5	OTUD3	3.78021	1.74322	0.000156697	0.0351157	0.082645	1.43687e-07	NA	7	7	7	Artery_Tibial
ENSG00000169914.5	OTUD3	3.77819	0.868164	0.00015797	0.111608	0.144644	7.33539e-05	NA	15	17	17	Brain_Hypothalamus
ENSG00000143466.9	IKBKE	3.77593	1.30774	0.000159414	0.0782039	0.0910413	2.34594e-07	NA	33	38	38	Esophagus_Muscularis
ENSG00000135919.8	SERPINE2	3.76624	1.46094	0.000165724	0.0448474	0.0703834	1.59016e-06	NA	23	25	25	Whole_Blood
ENSG00000169914.5	OTUD3	3.75644	1.20193	0.00017235	0.0597349	0.174375	4.18456e-09	NA	5	5	5	Pancreas
ENSG00000044459.10	CNTLN	3.75299	1.92986	0.00017474	0.0168548	0.0141414	0.0148741	NA	17	18	18	Muscle_Skeletal
ENSG00000169914.5	OTUD3	3.74708	0.796215	0.000178902	0.139877	0.190711	2.35947e-15	NA	12	14	14	Esophagus_Muscularis
ENSG00000135749.14	PCNXL2	-3.73958	-2.926	0.000184329	0.0115236	0.0188365	0.0193555	NA	10	10	10	Esophagus_Muscularis
ENSG00000204385.6	SLC44A4	-3.73073	-2.41686	0.000190926	0.0163242	0.0155612	0.0256977	NA	20	22	22	Artery_Tibial
ENSG00000044459.10	CNTLN	3.72214	1.20415	0.000197539	0.0862892	0.160078	5.91182e-14	NA	19	19	19	Adipose_Subcutaneous
ENSG00000109756.4	RAPGEF2	3.71745	2.06993	0.00020124	0.0228307	0.0368622	0.00635345	NA	18	18	18	Colon_Transverse
ENSG00000167447.8	SMG8	-3.71732	-4.78998	0.000201348	0.00735801	0.0505254	0.000313855	NA	6	7	7	Cells_Transformed_fibroblasts
ENSG00000256540.1	RP11-598F7.6	3.7149	10.5699	0.000203285	0.00377349	0.0192283	0.0197904	NA	2	2	2	Esophagus_Muscularis
ENSG00000176783.10	RUFY1	3.71271	1.97629	0.000205054	0.0280281	0.178391	2.25343e-05	NA	4	4	4	Small_Intestine_Terminal_Ileum
ENSG00000151327.8	FAM177A1	-3.70136	-1.23541	0.000214445	0.0377047	0.100293	0.00840386	NA	12	14	14	Brain_Substantia_nigra
ENSG00000133958.9	UNC79	-3.69634	-1.62211	0.000218733	0.0177404	0.0596492	0.000183757	NA	1	3	3	Heart_Atrial_Appendage
ENSG00000143674.6	MLK4	3.67628	1.05834	0.000236658	0.0509828	0.147896	0.00014248	NA	8	8	8	Brain_Hypothalamus
ENSG00000169914.5	OTUD3	3.6732	1.08897	0.000239528	0.0565368	0.134404	1.28102e-05	NA	6	6	6	Artery_Coronary
ENSG00000169914.5	OTUD3	3.6672	0.637754	0.000245225	0.210234	0.296534	1.74718e-12	NA	35	38	38	Brain_Caudate_basal_ganglia
ENSG00000243147.3	MRPL33	3.66452	5.00695	0.000247801	0.00309042	0.0438818	0.0202149	NA	7	7	7	Brain_Caudate_basal_ganglia
ENSG00000229694.2	RP11-305L7.6	-3.66353	-1.82553	0.000248759	0.0291316	0.0400318	0.00717279	NA	17	22	22	Pancreas
ENSG00000226363.3	AC009336.24	3.66118	1.68428	0.000251053	0.0430934	0.106103	5.09419e-08	NA	9	9	9	Adipose_Visceral_Omentum
ENSG00000143674.6	MLK4	3.63376	0.882828	0.000279316	0.108728	0.13904	6.07034e-05	NA	19	22	22	Brain_Cerebellar_Hemisphere
ENSG00000169914.5	OTUD3	3.62434	0.966172	0.000289701	0.114256	0.0755091	0.00422781	NA	43	44	44	Prostate
ENSG00000148719.10	DNAJB12	-3.6201	-0.933346	0.000294491	0.104423	0.0932233	1.83325e-05	NA	50	53	53	Testis
ENSG00000169914.5	OTUD3	3.61502	0.531609	0.000300324	0.298357	0.41191	2.9997e-15	NA	21	22	22	Brain_Cerebellar_Hemisphere
ENSG00000140450.7	ARRDC4	3.60729	0.787846	0.000309409	0.35047	0.458011	2.52222e-46	NA	32	36	36	Whole_Blood
ENSG00000230225.1	MTND5P14	-3.60727	-1.83467	0.00030944	0.0262264	0.0716043	0.000179499	NA	9	11	11	Testis
ENSG00000103966.5	EHD4	-3.59862	-0.857505	0.000319906	0.0957271	0.0461043	0.0211422	NA	18	19	19	Brain_Nucleus_accumbens_basal_ganglia
ENSG00000122435.5	TRMT13	-3.58346	-3.35078	0.000339072	0.0226015	0.0297585	0.0226765	NA	6	6	6	Pancreas
ENSG00000169914.5	OTUD3	3.57787	0.541373	0.00034641	0.300691	0.399254	9.99716e-15	NA	22	24	24	Brain_Nucleus_accumbens_basal_ganglia
ENSG00000169914.5	OTUD3	3.57554	0.71786	0.000349511	0.163238	0.266171	9.49388e-08	NA	22	23	23	Brain_Putamen_basal_ganglia
ENSG00000214562.9	NUTM2D	3.57531	1.8599	0.000349814	0.0238436	0.0196745	0.0168198	NA	10	10	10	Esophagus_Muscularis
ENSG00000169914.5	OTUD3	3.57143	0.959802	0.000355042	0.0876239	0.185234	1.33881e-09	NA	14	14	14	Esophagus_Gastroesophageal_Junction
ENSG00000044459.10	CNTLN	3.56951	1.40477	0.000357656	0.0508838	0.121602	2.73353e-10	NA	10	10	10	Esophagus_Mucosa
ENSG00000231443.2	AC024937.6	3.56585	1.36505	0.000362672	0.0519041	0.112773	1.26678e-08	NA	15	17	17	Cells_Transformed_fibroblasts
ENSG00000224914.2	LINC00863	-3.55956	-2.406	0.000371479	0.0139247	0.083392	6.01174e-08	NA	12	17	17	Lung
ENSG00000197646.6	PDCD1LG2	3.54128	1.11238	0.000398189	0.075882	0.148234	5.31474e-08	NA	29	31	31	Testis
ENSG00000108960.3	MMD	-3.53486	-1.07169	0.000407991	0.102025	0.17364	2.33102e-07	NA	26	29	29	Adrenal_Gland
ENSG00000151327.8	FAM177A1	-3.5329	-1.54167	0.000411031	0.0314296	0.0301576	0.00168544	NA	35	38	38	Artery_Tibial
ENSG00000044459.10	CNTLN	3.52487	2.57589	0.000423698	0.0161847	0.0600148	0.000319987	NA	17	19	19	Colon_Transverse
ENSG00000169914.5	OTUD3	3.52297	0.516396	0.000426735	0.254676	0.349412	1.25339e-35	NA	20	21	21	Thyroid
ENSG00000136819.10	C9orf78	-3.51774	-2.37756	0.000435232	0.0157291	0.067406	5.04535e-06	NA	6	7	7	Nerve_Tibial
ENSG00000248121.4	SMURF2P1	3.51273	1.66411	0.000443529	0.0261704	0.0565504	0.000126503	NA	15	16	16	Cells_Transformed_fibroblasts
ENSG00000204463.8	BAG6	3.49961	0.972021	0.00046594	0.0940632	0.258215	1.33026e-07	NA	15	18	18	Brain_Hypothalamus
ENSG00000044459.10	CNTLN	3.4973	1.52191	0.000469987	0.037947	0.0915539	1.44204e-08	NA	13	14	14	Lung
ENSG00000231443.2	AC024937.6	3.49195	1.37149	0.000479504	0.0343638	0.0851172	1.00303e-07	NA	11	12	12	Adipose_Subcutaneous
ENSG00000255760.1	RP11-428G5.5	-3.49172	-1.51415	0.00047992	0.0358577	0.0511908	0.0018591	NA	30	30	30	Colon_Sigmoid
ENSG00000101574.10	METTL4	-3.48948	-1.99462	0.000483969	0.0225173	0.0257628	0.00533267	NA	24	25	25	Nerve_Tibial
ENSG00000257259.1	RP11-767I20.1	-3.48352	-0.835824	0.00049486	0.123091	0.0431832	0.0347701	NA	37	38	38	Prostate
ENSG00000106829.14	TLE4	-3.47601	-2.14188	0.000508937	0.0196853	0.0560138	3.14699e-05	NA	12	15	15	Esophagus_Mucosa
ENSG00000068796.12	KIF2A	-3.46928	-1.73487	0.000521859	0.0424856	0.0603151	0.000503499	NA	25	25	25	Stomach
ENSG00000225507.1	AC069282.6	-3.46636	-1.63646	0.000527552	0.021591	0.0309706	0.00382414	NA	19	21	21	Adipose_Visceral_Omentum
ENSG00000237414.2	RP11-321L2.2	-3.46107	-0.847806	0.000538029	0.16459	0.234694	1.19075e-12	NA	17	18	18	Testis
ENSG00000175538.6	KCNE3	3.46083	1.94477	0.000538514	0.0211784	0.0465826	9.05419e-06	NA	4	5	5	Muscle_Skeletal
ENSG00000185792.5	NLRP9	3.45937	3.29999	0.000541431	0.0112907	0.0151528	0.0311021	NA	6	6	6	Whole_Blood
ENSG00000175538.6	KCNE3	3.44762	1.45885	0.000565541	0.0402654	0.0632133	1.01319e-05	NA	11	12	12	Nerve_Tibial
ENSG00000044459.10	CNTLN	3.43546	1.3567	0.00059155	0.0474652	0.104327	0.00140519	NA	16	18	18	Brain_Frontal_Cortex_BA9
ENSG00000100890.11	KIAA0391	-3.43223	-1.30145	0.000598634	0.0460721	0.161054	1.14524e-14	NA	17	20	20	Thyroid
ENSG00000204463.8	BAG6	3.43007	0.613208	0.00060343	0.212422	0.405669	4.84906e-13	NA	30	31	31	Brain_Frontal_Cortex_BA9
ENSG00000226363.3	AC009336.24	3.42911	1.12823	0.000605563	0.0884281	0.180883	1.16795e-07	NA	12	12	12	Adrenal_Gland
ENSG00000169570.5	DTWD2	-3.42637	-1.20431	0.000611706	0.0624192	0.03209	0.0181783	NA	22	28	28	Pancreas
ENSG00000111790.9	FGFR1OP2	-3.42635	-1.99609	0.000611747	0.0252903	0.037711	0.000215805	NA	21	21	21	Skin_Sun_Exposed_Lower_leg
ENSG00000180190.7	TDRP	3.41889	1.68687	0.00062876	0.0234115	0.0660878	6.0384e-06	NA	9	9	9	Nerve_Tibial
ENSG00000186832.4	KRT16	3.41592	4.81783	0.000635669	0.00513432	0.0201841	0.00381447	NA	2	2	2	Muscle_Skeletal
ENSG00000078081.3	LAMP3	3.41305	1.68885	0.0006424	0.0246148	0.021199	0.00627647	NA	16	18	18	Skin_Sun_Exposed_Lower_leg
ENSG00000236417.2	CTSLP1	-3.40846	-4.20205	0.000653304	0.00472407	0.0237105	0.0205516	NA	6	6	6	Heart_Atrial_Appendage
ENSG00000189120.3	SP6	3.40486	1.74939	0.000661981	0.0251846	0.0504381	4.38988e-05	NA	15	17	17	Adipose_Subcutaneous
ENSG00000165152.4	TMEM246	3.3972	0.92637	0.000680801	0.0797762	0.12918	1.28026e-10	NA	29	33	33	Nerve_Tibial
ENSG00000175538.6	KCNE3	3.39169	1.42517	0.000694627	0.0450842	0.0507045	0.000132659	NA	17	22	22	Skin_Not_Sun_Exposed_Suprapubic
ENSG00000108244.12	KRT23	3.39098	0.700049	0.00069644	0.152992	0.235499	9.90325e-09	NA	26	26	26	Spleen
ENSG00000226363.3	AC009336.24	3.38702	0.810854	0.000706572	0.212358	0.0778084	0.000121915	NA	87	93	93	Testis
ENSG00000067955.9	CBFB	-3.38057	-1.07323	0.000723347	0.0580979	0.0568027	0.0237921	NA	19	20	20	Ovary
ENSG00000140416.15	TPM1	3.37985	1.24551	0.000725253	0.0690664	0.0984706	5.13731e-09	NA	38	43	43	Artery_Tibial
ENSG00000152359.10	POC5	3.36538	0.763773	0.000764369	0.125941	0.230562	2.77224e-14	NA	14	14	14	Colon_Transverse
ENSG00000173705.4	SUSD5	-3.36013	-2.60098	0.000779056	0.0116757	0.0134241	0.0297244	NA	17	17	17	Skin_Sun_Exposed_Lower_leg
ENSG00000255080.1	RP11-1082L8.3	3.35859	1.54721	0.000783401	0.0391409	0.0555562	0.00907974	NA	22	26	26	Artery_Coronary
ENSG00000120210.6	INSL6	3.35764	1.32058	0.000786096	0.0471968	0.155547	2.22035e-08	NA	12	13	13	Testis
ENSG00000181035.9	SLC25A42	3.34956	1.11727	0.000809391	0.074365	0.108386	4.19478e-12	NA	24	31	31	Muscle_Skeletal
ENSG00000171051.4	FPR1	-3.34658	-4.08208	0.000818137	0.00475599	0.0864164	6.00522e-05	NA	4	7	7	Colon_Sigmoid
ENSG00000112599.8	GUCA1B	3.34629	28.1402	0.000818998	0.000142873	0.131108	5.45491e-10	NA	1	13	13	Adipose_Visceral_Omentum
ENSG00000271815.1	CTD-2235C13.3	-3.34564	-1.26087	0.000820943	0.0396919	0.0528196	0.0266796	NA	12	14	14	Brain_Putamen_basal_ganglia
ENSG00000137225.8	CAPN11	-3.34546	-1.1277	0.000821457	0.0428887	0.0771665	0.00486633	NA	13	14	14	Brain_Frontal_Cortex_BA9
ENSG00000260947.1	RP11-384P7.7	-3.34416	-3.43258	0.000825329	0.00607743	0.229421	3.40077e-15	NA	21	30	30	Artery_Aorta
ENSG00000008196.8	TFAP2B	3.34328	2.42717	0.000827954	0.0153022	0.0228261	0.00470059	NA	20	20	20	Skin_Sun_Exposed_Lower_leg
ENSG00000101574.10	METTL4	-3.34209	-1.6869	0.000831509	0.0276081	0.0547876	4.41557e-05	NA	10	11	11	Skin_Not_Sun_Exposed_Suprapubic
ENSG00000213918.6	DNASE1	-3.34185	-2.12231	0.000832235	0.0268696	0.0205877	0.0162046	NA	11	15	15	Esophagus_Muscularis
ENSG00000136878.8	USP20	3.33946	0.667772	0.000839429	0.157483	0.254102	1.00114e-08	NA	25	26	26	Brain_Cerebellar_Hemisphere
ENSG00000184903.5	IMMP2L	-3.33508	-2.21821	0.00085274	0.0201332	0.0530585	1.93051e-05	NA	12	12	12	Artery_Tibial
ENSG00000235917.1	RP11-39K24.14	-3.33345	-1.64974	0.000857749	0.0263058	0.0553891	0.00128078	NA	19	21	21	Testis
ENSG00000140557.7	ST8SIA2	3.33233	3.63179	0.000861207	0.00536246	0.0221268	0.0129718	NA	3	4	4	Esophagus_Muscularis
ENSG00000166268.6	MYRFL	3.33212	1.3328	0.000861862	0.116141	0.255986	7.1125e-17	NA	10	11	11	Artery_Aorta
ENSG00000101000.4	PROCR	-3.33145	-0.420612	0.000863955	0.327177	0.45913	1.12791e-26	NA	16	18	18	Pancreas
ENSG00000151327.8	FAM177A1	-3.33131	-0.730187	0.000864377	0.120202	0.177458	2.09249e-11	NA	32	33	33	Heart_Left_Ventricle
ENSG00000169914.5	OTUD3	3.32099	0.781583	0.000896994	0.135707	0.186566	1.31618e-09	NA	29	30	30	Colon_Sigmoid
ENSG00000171824.9	EXOSC10	-3.31862	-0.806283	0.000904626	0.0887129	0.0899956	0.000801247	NA	23	26	26	Artery_Coronary
ENSG00000166130.10	IKBIP	3.31723	12.2846	0.000909145	0.000553705	0.0577493	0.00953836	NA	2	9	9	Prostate
ENSG00000256552.2	RP11-113C12.4	3.31672	1.56189	0.000910819	0.0397524	0.0376709	0.00779542	NA	21	30	30	Testis
ENSG00000129990.10	SYT5	3.31536	0.726512	0.000915262	0.0605365	0.0749018	0.00015873	NA	25	25	25	Pancreas
ENSG00000250678.1	CTB-161M19.1	-3.31181	-2.76957	0.000926933	0.0175128	0.110674	8.91882e-05	NA	4	4	4	Brain_Cerebellum
ENSG00000143674.6	MLK4	3.31163	1.9742	0.000927541	0.0160515	0.0280956	0.00198174	NA	19	22	22	Thyroid
ENSG00000100413.12	POLR3H	-3.30526	-8.06402	0.000948868	0.000880318	0.0111335	0.0483426	NA	2	2	2	Skin_Sun_Exposed_Lower_leg
ENSG00000183929.6	DUSP5P1	-3.30147	-1.8386	0.00096181	0.0247248	0.0294119	0.00107599	NA	20	25	25	Skin_Sun_Exposed_Lower_leg
ENSG00000213722.4	DDAH2	3.30114	1.07094	0.000962936	0.0569343	0.1292	9.27704e-05	NA	11	16	16	Brain_Cortex
ENSG00000102908.16	NFAT5	3.30062	2.23193	0.00096473	0.0176955	0.0374237	7.74388e-05	NA	12	12	12	Muscle_Skeletal
ENSG00000177462.6	OR2T8	3.29895	1.95028	0.000970468	0.0358764	0.0228128	0.00618028	NA	35	39	39	Lung
ENSG00000204356.7	NELFE	3.29774	1.36945	0.00097466	0.0392221	0.0215046	0.0271109	NA	25	27	27	Artery_Aorta
ENSG00000204228.3	HSD17B8	3.29718	0.675407	0.000976612	0.18956	0.0589045	0.00125947	NA	71	75	75	Pancreas
ENSG00000230992.2	FAM201B	-3.2952	-3.50961	0.000983528	0.0064112	0.0307896	0.0195804	NA	6	6	6	Pancreas
ENSG00000272003.1	RP11-23P13.7	-3.29256	-1.26078	0.000992792	0.0239289	0.0566173	0.0210246	NA	6	9	9	Brain_Putamen_basal_ganglia
ENSG00000169570.5	DTWD2	-3.29209	-1.72775	0.000994461	0.0334085	0.0366579	0.00653349	NA	12	14	14	Colon_Transverse

### Sheet: Supplementary_Table_2
term	usedGenes	observedTstats	empiricalPval	BayesFactor
HALLMARK_HEDGEHOG_SIGNALING	33	5.26257	0.000503532	515.649
KEGG_HEDGEHOG_SIGNALING_PATHWAY	53	4.36639	0.001466	235.587
KEGG_PRION_DISEASES	33	4.2708	0.00166247	209.952
BIOCARTA_CSK_PATHWAY	19	-3.73554	0.00376843	85.1495
HALLMARK_KRAS_SIGNALING_UP	180	3.62812	0.00391854	80.7134
KEGG_ALDOSTERONE_REGULATED_SODIUM_REABSORPTION	37	3.49781	0.00477947	60.1665
BIOCARTA_KREB_PATHWAY	8	-3.51455	0.00512163	53.7618
BIOCARTA_STRESS_PATHWAY	23	3.12773	0.00811722	19.3189
BIOCARTA_CHREBP2_PATHWAY	40	3.05225	0.00903333	13.2918
KEGG_NON_HOMOLOGOUS_END_JOINING	12	-3.02847	0.0103269	6.78594
KEGG_GLUTATHIONE_METABOLISM	46	2.9037	0.0113821	2.80888
KEGG_TASTE_TRANSDUCTION	36	2.8807	0.0117662	1.57301
KEGG_DILATED_CARDIOMYOPATHY	84	2.87845	0.0117817	1.55824
KEGG_MELANOMA	66	2.8309	0.0126095	0.792801
BIOCARTA_TCRA_PATHWAY	9	2.7334	0.0147221	0
HALLMARK_COMPLEMENT	184	2.7227	0.0149428	0
KEGG_PRIMARY_IMMUNODEFICIENCY	24	2.68427	0.0158722	0
KEGG_NOTCH_SIGNALING_PATHWAY	44	2.63339	0.0171481	0
KEGG_INSULIN_SIGNALING_PATHWAY	127	2.56217	0.0190709	0
KEGG_VEGF_SIGNALING_PATHWAY	70	-2.57696	0.0199781	0
BIOCARTA_BAD_PATHWAY	24	-2.48105	0.0230951	0
BIOCARTA_BARRESTIN_SRC_PATHWAY	15	-2.45313	0.0239649	0
BIOCARTA_BARR_MAPK_PATHWAY	12	2.40166	0.0243755	0
HALLMARK_WNT_BETA_CATENIN_SIGNALING	42	-2.39577	0.0262143	0
KEGG_ENDOCYTOSIS	174	2.29959	0.0285366	0
KEGG_CELL_ADHESION_MOLECULES_CAMS	118	-2.30441	0.0299826	0
KEGG_APOPTOSIS	77	2.25108	0.0306912	0
KEGG_GLYCOLYSIS_GLUCONEOGENESIS	52	2.23772	0.0313291	0
KEGG_AMINOACYL_TRNA_BIOSYNTHESIS	40	2.23424	0.0315146	0
HALLMARK_FATTY_ACID_METABOLISM	142	-2.25931	0.031998	0
BIOCARTA_CERAMIDE_PATHWAY	21	-2.23988	0.0329274	0
KEGG_TYPE_II_DIABETES_MELLITUS	43	-2.1048	0.0401592	0
KEGG_NEUROACTIVE_LIGAND_RECEPTOR_INTERACTION	238	-2.10326	0.0402585	0
BIOCARTA_41BB_PATHWAY	15	-2.06928	0.0423137	0
BIOCARTA_IL2_PATHWAY	18	-2.04185	0.0440863	0
BIOCARTA_AKAP13_PATHWAY	12	2.01199	0.044466	0
HALLMARK_HYPOXIA	185	-2.00329	0.0466448	0
BIOCARTA_TOB1_PATHWAY	16	1.96954	0.0473336	0
KEGG_HYPERTROPHIC_CARDIOMYOPATHY_HCM	77	-1.98961	0.0475521	0
KEGG_TYPE_I_DIABETES_MELLITUS	37	-1.95753	0.0496514	0
KEGG_VALINE_LEUCINE_AND_ISOLEUCINE_BIOSYNTHESIS	10	-1.94731	0.0503909	0
KEGG_O_GLYCAN_BIOSYNTHESIS	25	-1.94174	0.0508589	0
HALLMARK_ALLOGRAFT_REJECTION	177	-1.88991	0.0549009	0
KEGG_ALANINE_ASPARTATE_AND_GLUTAMATE_METABOLISM	29	1.86988	0.0550709	0
KEGG_FOLATE_BIOSYNTHESIS	10	1.86288	0.0555985	0
BIOCARTA_MPR_PATHWAY	34	1.8593	0.0559296	0
KEGG_BETA_ALANINE_METABOLISM	19	-1.8753	0.0560377	0
BIOCARTA_PML_PATHWAY	15	-1.87069	0.0563733	0
BIOCARTA_INTEGRIN_PATHWAY	37	-1.8371	0.0593181	0
BIOCARTA_SRCRPTP_PATHWAY	10	1.81306	0.0598479	0
KEGG_VIBRIO_CHOLERAE_INFECTION	49	1.80391	0.0607331	0
BIOCARTA_EIF_PATHWAY	13	1.80265	0.0608302	0
KEGG_ALPHA_LINOLENIC_ACID_METABOLISM	16	1.77735	0.0632651	0
KEGG_CHRONIC_MYELOID_LEUKEMIA	71	1.77592	0.0634108	0
KEGG_HEMATOPOIETIC_CELL_LINEAGE	75	-1.77859	0.0645521	0
BIOCARTA_PTC1_PATHWAY	11	-1.76358	0.0660223	0
BIOCARTA_D4GDI_PATHWAY	13	-1.75949	0.0663799	0
KEGG_TRYPTOPHAN_METABOLISM	35	-1.7593	0.0663998	0
KEGG_FATTY_ACID_METABOLISM	39	1.73433	0.0674417	0
BIOCARTA_INFLAM_PATHWAY	24	1.71755	0.0692011	0
BIOCARTA_MEF2D_PATHWAY	17	-1.72456	0.0698148	0
KEGG_LONG_TERM_DEPRESSION	64	-1.71941	0.0703313	0
BIOCARTA_CALCINEURIN_PATHWAY	17	-1.70591	0.0717199	0
BIOCARTA_ARENRF2_PATHWAY	11	1.693	0.0717419	0
HALLMARK_TNFA_SIGNALING_VIA_NFKB	184	-1.70526	0.0717971	0
BIOCARTA_CELL2CELL_PATHWAY	12	1.68326	0.0727728	0
KEGG_TIGHT_JUNCTION	119	-1.68694	0.0737265	0
KEGG_STEROID_HORMONE_BIOSYNTHESIS	44	1.6664	0.0744815	0
BIOCARTA_CARDIACEGF_PATHWAY	17	1.65516	0.0755918	0
HALLMARK_INTERFERON_ALPHA_RESPONSE	88	-1.66283	0.076221	0
BIOCARTA_ASBCELL_PATHWAY	10	-1.6591	0.0766338	0
BIOCARTA_CDMAC_PATHWAY	15	-1.65885	0.0766669	0
BIOCARTA_CDC42RAC_PATHWAY	16	-1.63998	0.0786823	0
KEGG_SYSTEMIC_LUPUS_ERYTHEMATOSUS	98	-1.63309	0.0794196	0
KEGG_GLIOMA	63	-1.62215	0.0806161	0
KEGG_OLFACTORY_TRANSDUCTION	137	1.59545	0.0824837	0
KEGG_PANCREATIC_CANCER	66	-1.60387	0.0828214	0
BIOCARTA_EDG1_PATHWAY	26	1.56849	0.0855698	0
BIOCARTA_ETS_PATHWAY	18	1.56518	0.0859472	0
KEGG_HUNTINGTONS_DISEASE	159	1.55414	0.0873623	0
BIOCARTA_GPCR_PATHWAY	30	1.54883	0.0879781	0
KEGG_STEROID_BIOSYNTHESIS	14	1.53754	0.0893932	0
KEGG_GAP_JUNCTION	85	-1.54828	0.089466	0
KEGG_INTESTINAL_IMMUNE_NETWORK_FOR_IGA_PRODUCTION	39	1.50148	0.0941525	0
BIOCARTA_EIF4_PATHWAY	23	-1.50536	0.0947773	0
BIOCARTA_G1_PATHWAY	28	-1.49518	0.0960797	0
HALLMARK_UNFOLDED_PROTEIN_RESPONSE	107	-1.49401	0.0962673	0
KEGG_PARKINSONS_DISEASE	102	-1.48603	0.0972651	0
BIOCARTA_BLYMPHOCYTE_PATHWAY	10	1.47928	0.0972828	0
KEGG_STARCH_AND_SUCROSE_METABOLISM	38	1.46911	0.0986691	0
BIOCARTA_NOS1_PATHWAY	19	-1.46578	0.10006	0
KEGG_FRUCTOSE_AND_MANNOSE_METABOLISM	28	1.45819	0.100254	0
KEGG_AXON_GUIDANCE	120	1.44752	0.101731	0
BIOCARTA_ERK5_PATHWAY	16	-1.4455	0.10287	0
KEGG_PROPANOATE_METABOLISM	31	1.4324	0.103894	0
KEGG_PENTOSE_PHOSPHATE_PATHWAY	21	-1.43335	0.104561	0
BIOCARTA_MAL_PATHWAY	19	1.41922	0.105841	0
BIOCARTA_MCALPAIN_PATHWAY	24	1.39938	0.108786	0
BIOCARTA_CDK5_PATHWAY	11	-1.39524	0.110139	0
HALLMARK_HEME_METABOLISM	181	-1.39274	0.110526	0
BIOCARTA_CCR3_PATHWAY	21	-1.38688	0.111404	0
HALLMARK_APICAL_SURFACE	39	-1.3697	0.113896	0
BIOCARTA_INSULIN_PATHWAY	21	-1.34706	0.117318	0
BIOCARTA_LAIR_PATHWAY	16	-1.34638	0.117444	0
BIOCARTA_ERYTH_PATHWAY	14	-1.33606	0.118967	0
KEGG_AMINO_SUGAR_AND_NUCLEOTIDE_SUGAR_METABOLISM	39	-1.32718	0.120369	0
KEGG_VIRAL_MYOCARDITIS	61	1.31621	0.121791	0
HALLMARK_UV_RESPONSE_UP	150	1.31024	0.122704	0
HALLMARK_E2F_TARGETS	179	1.30833	0.123033	0
HALLMARK_NOTCH_SIGNALING	32	-1.29423	0.125989	0
KEGG_ACUTE_MYELOID_LEUKEMIA	53	1.28013	0.127731	0
BIOCARTA_INTRINSIC_PATHWAY	19	-1.2715	0.129855	0
HALLMARK_KRAS_SIGNALING_DN	162	-1.26545	0.13081	0
KEGG_RENAL_CELL_CARCINOMA	65	-1.2624	0.131342	0
KEGG_GLYCOSPHINGOLIPID_BIOSYNTHESIS_LACTO_AND_NEOLACTO_SERIES	25	-1.26169	0.131462	0
BIOCARTA_EXTRINSIC_PATHWAY	13	1.25609	0.132007	0
HALLMARK_IL2_STAT5_SIGNALING	188	1.24574	0.133715	0
BIOCARTA_PDGF_PATHWAY	30	1.2419	0.134342	0
BIOCARTA_DNAFRAGMENT_PATHWAY	9	-1.24253	0.134923	0
BIOCARTA_HIF_PATHWAY	14	1.23689	0.135247	0
BIOCARTA_P53_PATHWAY	16	1.21919	0.138325	0
BIOCARTA_CK1_PATHWAY	17	1.21652	0.138857	0
KEGG_FC_GAMMA_R_MEDIATED_PHAGOCYTOSIS	92	-1.21104	0.14072	0
BIOCARTA_KERATINOCYTE_PATHWAY	43	-1.19663	0.143197	0
KEGG_GALACTOSE_METABOLISM	21	1.17261	0.147011	0
BIOCARTA_SALMONELLA_PATHWAY	13	1.16104	0.149228	0
KEGG_CARDIAC_MUSCLE_CONTRACTION	66	-1.16413	0.149267	0
KEGG_BLADDER_CANCER	40	1.15861	0.149729	0
HALLMARK_EPITHELIAL_MESENCHYMAL_TRANSITION	188	-1.15758	0.150499	0
KEGG_COMPLEMENT_AND_COAGULATION_CASCADES	67	-1.15437	0.151133	0
BIOCARTA_GATA3_PATHWAY	16	-1.14964	0.152175	0
BIOCARTA_PYK2_PATHWAY	27	1.14499	0.152541	0
KEGG_METABOLISM_OF_XENOBIOTICS_BY_CYTOCHROME_P450	61	-1.14237	0.153532	0
BIOCARTA_SKP2E2F_PATHWAY	10	1.13524	0.154504	0
BIOCARTA_TNFR1_PATHWAY	29	1.12628	0.156323	0
BIOCARTA_TEL_PATHWAY	18	1.12396	0.156788	0
BIOCARTA_P35ALZHEIMERS_PATHWAY	11	-1.12145	0.157621	0
KEGG_GNRH_SIGNALING_PATHWAY	94	1.10673	0.160168	0
KEGG_SPLICEOSOME	118	1.09805	0.162038	0
BIOCARTA_CREB_PATHWAY	25	1.09666	0.162336	0
KEGG_ECM_RECEPTOR_INTERACTION	82	1.09598	0.162484	0
KEGG_ETHER_LIPID_METABOLISM	30	1.09358	0.162976	0
KEGG_PYRUVATE_METABOLISM	38	1.09187	0.163345	0
BIOCARTA_IGF1R_PATHWAY	23	1.09105	0.163523	0
KEGG_PANTOTHENATE_AND_COA_BIOSYNTHESIS	16	1.09083	0.163572	0
HALLMARK_MITOTIC_SPINDLE	187	-1.09155	0.163784	0
KEGG_CYSTEINE_AND_METHIONINE_METABOLISM	31	1.08114	0.16568	0
BIOCARTA_SODD_PATHWAY	10	-1.07832	0.166442	0
HALLMARK_MYC_TARGETS_V1	180	-1.07281	0.167596	0
BIOCARTA_CARM_ER_PATHWAY	30	-1.06291	0.169612	0
BIOCARTA_SHH_PATHWAY	16	-1.05861	0.170572	0
KEGG_ARGININE_AND_PROLINE_METABOLISM	46	-1.05294	0.171804	0
BIOCARTA_NKCELLS_PATHWAY	19	1.04827	0.172859	0
KEGG_NOD_LIKE_RECEPTOR_SIGNALING_PATHWAY	59	1.04477	0.173645	0
BIOCARTA_TCAPOPTOSIS_PATHWAY	8	1.02652	0.177782	0
BIOCARTA_HER2_PATHWAY	22	1.02028	0.179135	0
KEGG_NON_SMALL_CELL_LUNG_CANCER	52	-1.01794	0.179492	0
BIOCARTA_MITOCHONDRIA_PATHWAY	19	-1.00312	0.182753	0
BIOCARTA_IL2RB_PATHWAY	36	0.999162	0.183963	0
KEGG_GLYOXYLATE_AND_DICARBOXYLATE_METABOLISM	15	0.994906	0.18489	0
BIOCARTA_CD40_PATHWAY	12	-0.985725	0.186799	0
BIOCARTA_MYOSIN_PATHWAY	28	0.985399	0.186954	0
BIOCARTA_NFAT_PATHWAY	50	0.983574	0.187378	0
BIOCARTA_ETC_PATHWAY	9	0.981335	0.187941	0
BIOCARTA_PAR1_PATHWAY	34	-0.976175	0.189064	0
KEGG_PROTEASOME	40	-0.972481	0.189983	0
HALLMARK_PROTEIN_SECRETION	87	0.967429	0.191137	0
BIOCARTA_NGF_PATHWAY	17	0.965047	0.191707	0
HALLMARK_ESTROGEN_RESPONSE_LATE	182	0.959862	0.192921	0
KEGG_PROXIMAL_TUBULE_BICARBONATE_RECLAMATION	20	-0.95986	0.192983	0
HALLMARK_APICAL_JUNCTION	186	0.955479	0.193877	0
BIOCARTA_AKT_PATHWAY	19	0.952986	0.194497	0
BIOCARTA_LEPTIN_PATHWAY	10	-0.952918	0.194654	0
KEGG_ANTIGEN_PROCESSING_AND_PRESENTATION	63	-0.947468	0.196005	0
KEGG_SPHINGOLIPID_METABOLISM	38	0.939149	0.197841	0
BIOCARTA_CBL_PATHWAY	11	-0.939269	0.19798	0
KEGG_P53_SIGNALING_PATHWAY	67	0.934684	0.198921	0
BIOCARTA_CLASSIC_PATHWAY	14	-0.934739	0.199106	0
KEGG_N_GLYCAN_BIOSYNTHESIS	45	0.932846	0.199347	0
KEGG_WNT_SIGNALING_PATHWAY	142	0.929681	0.200139	0
KEGG_BASE_EXCISION_REPAIR	30	0.927979	0.200528	0
BIOCARTA_NEUROTRANSMITTERS_PATHWAY	6	0.921203	0.202157	0
BIOCARTA_PTDINS_PATHWAY	21	-0.913348	0.204199	0
KEGG_MTOR_SIGNALING_PATHWAY	49	0.905372	0.206095	0
KEGG_RENIN_ANGIOTENSIN_SYSTEM	15	-0.905103	0.206153	0
BIOCARTA_LONGEVITY_PATHWAY	14	0.899238	0.207579	0
BIOCARTA_DEATH_PATHWAY	31	-0.889006	0.20998	0
BIOCARTA_CYTOKINE_PATHWAY	15	-0.887815	0.210267	0
BIOCARTA_HSP27_PATHWAY	15	0.886161	0.210923	0
BIOCARTA_RB_PATHWAY	13	0.884208	0.211424	0
BIOCARTA_P38MAPK_PATHWAY	37	-0.87773	0.212726	0
BIOCARTA_ACH_PATHWAY	16	-0.873489	0.213742	0
KEGG_CIRCADIAN_RHYTHM_MAMMAL	12	0.87366	0.214115	0
KEGG_TERPENOID_BACKBONE_BIOSYNTHESIS	15	0.873296	0.214225	0
BIOCARTA_DC_PATHWAY	17	0.871823	0.214579	0
KEGG_LEISHMANIA_INFECTION	63	0.858278	0.217947	0
BIOCARTA_AT1R_PATHWAY	30	-0.853742	0.218733	0
BIOCARTA_IL6_PATHWAY	21	0.852913	0.219323	0
HALLMARK_ADIPOGENESIS	184	-0.847417	0.220406	0
BIOCARTA_ARF_PATHWAY	17	-0.84736	0.220422	0
BIOCARTA_HIVNEF_PATHWAY	56	0.845931	0.221234	0
KEGG_LINOLEIC_ACID_METABOLISM	26	0.833399	0.224475	0
KEGG_BASAL_CELL_CARCINOMA	55	-0.826451	0.225711	0
BIOCARTA_CXCR4_PATHWAY	23	0.826993	0.226113	0
KEGG_ASCORBATE_AND_ALDARATE_METABOLISM	18	-0.820267	0.227274	0
BIOCARTA_CACAM_PATHWAY	12	-0.806198	0.230817	0
BIOCARTA_ACTINY_PATHWAY	19	-0.805077	0.231115	0
BIOCARTA_IL5_PATHWAY	10	-0.793654	0.234066	0
BIOCARTA_AKAPCENTROSOME_PATHWAY	15	-0.789632	0.235236	0
KEGG_RIG_I_LIKE_RECEPTOR_SIGNALING_PATHWAY	51	-0.787905	0.23568	0
BIOCARTA_IL1R_PATHWAY	30	-0.779784	0.237925	0
KEGG_ONE_CARBON_POOL_BY_FOLATE	17	0.783084	0.237932	0
BIOCARTA_RANKL_PATHWAY	13	0.782217	0.238135	0
KEGG_TGF_BETA_SIGNALING_PATHWAY	79	-0.770166	0.240603	0
KEGG_ALLOGRAFT_REJECTION	31	0.77106	0.24127	0
BIOCARTA_CASPASE_PATHWAY	22	0.77018	0.241506	0
HALLMARK_PEROXISOME	98	0.761029	0.244155	0
KEGG_VASCULAR_SMOOTH_MUSCLE_CONTRACTION	105	-0.756462	0.244446	0
KEGG_SELENOAMINO_ACID_METABOLISM	24	-0.756132	0.244534	0
BIOCARTA_NUCLEARRS_PATHWAY	13	0.758162	0.244956	0
BIOCARTA_FEEDER_PATHWAY	9	0.750916	0.246943	0
KEGG_RIBOSOME	78	0.748325	0.247623	0
BIOCARTA_RACCYCD_PATHWAY	25	-0.744137	0.247793	0
KEGG_NICOTINATE_AND_NICOTINAMIDE_METABOLISM	22	0.741754	0.249351	0
KEGG_LYSINE_DEGRADATION	42	0.740128	0.249839	0
HALLMARK_CHOLESTEROL_HOMEOSTASIS	67	-0.735946	0.250033	0
KEGG_VALINE_LEUCINE_AND_ISOLEUCINE_DEGRADATION	42	-0.735158	0.25023	0
BIOCARTA_MONOCYTE_PATHWAY	9	0.738102	0.250413	0
BIOCARTA_GSK3_PATHWAY	26	-0.73445	0.25044	0
BIOCARTA_ALK_PATHWAY	36	-0.733691	0.250656	0
KEGG_DRUG_METABOLISM_CYTOCHROME_P450	61	-0.725459	0.252978	0
BIOCARTA_TNFR2_PATHWAY	16	-0.712984	0.256402	0
BIOCARTA_ATM_PATHWAY	20	0.715849	0.256459	0
BIOCARTA_MTA3_PATHWAY	19	0.715464	0.25657	0
BIOCARTA_HCMV_PATHWAY	16	-0.711359	0.25687	0
KEGG_NUCLEOTIDE_EXCISION_REPAIR	40	0.714365	0.256936	0
BIOCARTA_GH_PATHWAY	25	-0.710845	0.25702	0
BIOCARTA_CELLCYCLE_PATHWAY	23	0.713085	0.257327	0
KEGG_JAK_STAT_SIGNALING_PATHWAY	114	0.709906	0.258217	0
KEGG_PENTOSE_AND_GLUCURONATE_INTERCONVERSIONS	20	-0.705676	0.258534	0
KEGG_LONG_TERM_POTENTIATION	61	0.705783	0.259433	0
BIOCARTA_DREAM_PATHWAY	13	-0.692249	0.262236	0
BIOCARTA_ATRBRCA_PATHWAY	21	0.687124	0.264958	0
KEGG_BUTANOATE_METABOLISM	27	0.680179	0.26706	0
BIOCARTA_AGR_PATHWAY	34	-0.671143	0.268601	0
KEGG_ASTHMA	26	0.666759	0.271192	0
KEGG_OTHER_GLYCAN_DEGRADATION	16	-0.661703	0.271382	0
KEGG_TYROSINE_METABOLISM	36	-0.660874	0.271651	0
BIOCARTA_GLYCOLYSIS_PATHWAY	8	-0.646415	0.275969	0
KEGG_LYSOSOME	112	0.64965	0.276459	0
BIOCARTA_PGC1A_PATHWAY	22	0.643452	0.278309	0
BIOCARTA_PARKIN_PATHWAY	11	0.642283	0.278693	0
KEGG_GRAFT_VERSUS_HOST_DISEASE	35	0.640477	0.279287	0
BIOCARTA_CTL_PATHWAY	11	-0.632811	0.279925	0
HALLMARK_P53_PATHWAY	187	0.638119	0.279998	0
HALLMARK_XENOBIOTIC_METABOLISM	190	0.623566	0.284406	0
KEGG_GLYCOSAMINOGLYCAN_BIOSYNTHESIS_HEPARAN_SULFATE	23	0.620754	0.285223	0
BIOCARTA_NO1_PATHWAY	29	-0.612089	0.286428	0
BIOCARTA_BCELLSURVIVAL_PATHWAY	14	-0.61101	0.286709	0
KEGG_TAURINE_AND_HYPOTAURINE_METABOLISM	9	-0.607234	0.287749	0
KEGG_PEROXISOME	73	-0.60496	0.288431	0
KEGG_CALCIUM_SIGNALING_PATHWAY	157	0.609447	0.288815	0
KEGG_COLORECTAL_CANCER	61	0.60924	0.28889	0
BIOCARTA_TALL1_PATHWAY	13	0.607236	0.289506	0
KEGG_CYTOSOLIC_DNA_SENSING_PATHWAY	42	0.606082	0.289859	0
KEGG_ALZHEIMERS_DISEASE	144	0.605889	0.289949	0
BIOCARTA_MTOR_PATHWAY	23	-0.599377	0.290164	0
KEGG_OXIDATIVE_PHOSPHORYLATION	108	0.604909	0.290263	0
BIOCARTA_P27_PATHWAY	13	-0.59662	0.291042	0
BIOCARTA_AHSP_PATHWAY	10	0.59992	0.291828	0
BIOCARTA_COMP_PATHWAY	19	0.594738	0.293435	0
KEGG_BASAL_TRANSCRIPTION_FACTORS	29	0.594485	0.293506	0
HALLMARK_GLYCOLYSIS	182	-0.5865	0.294199	0
BIOCARTA_CTLA4_PATHWAY	14	0.587946	0.295561	0
BIOCARTA_GCR_PATHWAY	19	0.585175	0.296479	0
KEGG_DORSO_VENTRAL_AXIS_FORMATION	24	-0.578092	0.296791	0
HALLMARK_PANCREAS_BETA_CELLS	35	0.581362	0.297618	0
BIOCARTA_NKT_PATHWAY	23	0.57379	0.29998	0
KEGG_ENDOMETRIAL_CANCER	50	-0.565778	0.300532	0
BIOCARTA_TCR_PATHWAY	39	0.570877	0.300923	0
BIOCARTA_MCM_PATHWAY	18	-0.562578	0.301627	0
BIOCARTA_PROTEASOME_PATHWAY	25	-0.561793	0.30185	0
KEGG_OOCYTE_MEIOSIS	102	-0.560414	0.302247	0
KEGG_EPITHELIAL_CELL_SIGNALING_IN_HELICOBACTER_PYLORI_INFECTION	63	0.56315	0.303274	0
KEGG_RIBOFLAVIN_METABOLISM	14	-0.55671	0.303488	0
KEGG_VASOPRESSIN_REGULATED_WATER_REABSORPTION	39	0.560875	0.304062	0
BIOCARTA_FREE_PATHWAY	9	-0.544427	0.307327	0
BIOCARTA_RAS_PATHWAY	21	0.53639	0.311753	0
HALLMARK_ANDROGEN_RESPONSE	93	-0.52127	0.314742	0
BIOCARTA_VDR_PATHWAY	10	-0.51761	0.31598	0
BIOCARTA_RAC1_PATHWAY	23	0.523193	0.316013	0
BIOCARTA_CCR5_PATHWAY	16	-0.495848	0.323086	0
BIOCARTA_FMLP_PATHWAY	35	-0.491996	0.324316	0
BIOCARTA_RELA_PATHWAY	14	0.492161	0.325983	0
KEGG_ADIPOCYTOKINE_SIGNALING_PATHWAY	61	-0.486798	0.326042	0
BIOCARTA_AKAP95_PATHWAY	12	-0.486533	0.326126	0
HALLMARK_IL6_JAK_STAT3_SIGNALING	79	0.485464	0.328276	0
BIOCARTA_FCER1_PATHWAY	35	-0.479539	0.328367	0
KEGG_CYTOKINE_CYTOKINE_RECEPTOR_INTERACTION	219	-0.478557	0.328713	0
BIOCARTA_ACE2_PATHWAY	9	0.48168	0.329534	0
HALLMARK_MYOGENESIS	187	-0.475118	0.329868	0
KEGG_ARRHYTHMOGENIC_RIGHT_VENTRICULAR_CARDIOMYOPATHY_ARVC	68	-0.471145	0.331181	0
BIOCARTA_BCR_PATHWAY	31	0.476133	0.331347	0
BIOCARTA_CTCF_PATHWAY	23	-0.469947	0.331561	0
BIOCARTA_SPPA_PATHWAY	21	0.473854	0.332119	0
KEGG_PATHOGENIC_ESCHERICHIA_COLI_INFECTION	52	0.466275	0.334557	0
KEGG_MATURITY_ONSET_DIABETES_OF_THE_YOUNG	21	-0.456287	0.336168	0
BIOCARTA_TPO_PATHWAY	23	-0.435582	0.342925	0
HALLMARK_INTERFERON_GAMMA_RESPONSE	189	-0.435419	0.342965	0
KEGG_ERBB_SIGNALING_PATHWAY	83	-0.434231	0.343373	0
KEGG_LEUKOCYTE_TRANSENDOTHELIAL_MIGRATION	103	-0.433391	0.343647	0
KEGG_B_CELL_RECEPTOR_SIGNALING_PATHWAY	69	0.430329	0.346351	0
KEGG_PURINE_METABOLISM	148	-0.422414	0.347349	0
KEGG_PYRIMIDINE_METABOLISM	91	-0.405693	0.352987	0
KEGG_RETINOL_METABOLISM	53	-0.405719	0.352987	0
BIOCARTA_IL12_PATHWAY	17	-0.404639	0.353375	0
KEGG_UBIQUITIN_MEDIATED_PROTEOLYSIS	119	0.408014	0.353839	0
KEGG_DRUG_METABOLISM_OTHER_ENZYMES	43	0.407417	0.354031	0
BIOCARTA_GRANULOCYTES_PATHWAY	11	-0.398718	0.355307	0
BIOCARTA_ARAP_PATHWAY	17	-0.398179	0.355517	0
KEGG_NEUROTROPHIN_SIGNALING_PATHWAY	119	0.402274	0.355777	0
KEGG_GLYCOSYLPHOSPHATIDYLINOSITOL_GPI_ANCHOR_BIOSYNTHESIS	23	0.400725	0.356336	0
BIOCARTA_RNA_PATHWAY	9	0.399567	0.356735	0
KEGG_PROSTATE_CANCER	83	-0.39347	0.357002	0
KEGG_PROGESTERONE_MEDIATED_OOCYTE_MATURATION	78	-0.388738	0.35872	0
BIOCARTA_RAB_PATHWAY	11	0.391779	0.359314	0
HALLMARK_APOPTOSIS	151	0.390978	0.359559	0
BIOCARTA_BARRESTIN_PATHWAY	10	-0.386001	0.359718	0
BIOCARTA_TH1TH2_PATHWAY	14	-0.382845	0.360704	0
KEGG_FC_EPSILON_RI_SIGNALING_PATHWAY	72	0.381223	0.36293	0
KEGG_RNA_POLYMERASE	29	0.380914	0.363025	0
BIOCARTA_TOLL_PATHWAY	32	-0.371174	0.364685	0
BIOCARTA_AGPCR_PATHWAY	12	0.369172	0.367133	0
KEGG_SMALL_CELL_LUNG_CANCER	81	-0.363049	0.367475	0
KEGG_GLYCEROLIPID_METABOLISM	44	-0.34079	0.375071	0
BIOCARTA_VEGF_PATHWAY	23	0.345889	0.375448	0
HALLMARK_ANGIOGENESIS	35	-0.333864	0.377389	0
BIOCARTA_TRKA_PATHWAY	11	-0.332838	0.377722	0
HALLMARK_SPERMATOGENESIS	122	0.333197	0.380005	0
HALLMARK_COAGULATION	128	0.333017	0.380062	0
KEGG_NATURAL_KILLER_CELL_MEDIATED_CYTOTOXICITY	107	-0.323697	0.380925	0
BIOCARTA_GABA_PATHWAY	8	0.327641	0.381943	0
BIOCARTA_STEM_PATHWAY	13	0.325494	0.382742	0
KEGG_MISMATCH_REPAIR	22	0.324924	0.38293	0
KEGG_GLYCOSAMINOGLYCAN_BIOSYNTHESIS_CHONDROITIN_SULFATE	19	0.323462	0.383475	0
KEGG_LIMONENE_AND_PINENE_DEGRADATION	10	0.323442	0.383481	0
BIOCARTA_TFF_PATHWAY	20	0.322787	0.38372	0
BIOCARTA_PLCE_PATHWAY	12	-0.313955	0.384342	0
KEGG_DNA_REPLICATION	33	-0.30768	0.386609	0
BIOCARTA_EGFR_SMRTE_PATHWAY	11	-0.307463	0.386698	0
BIOCARTA_BIOPEPTIDES_PATHWAY	40	-0.305804	0.387307	0
BIOCARTA_GLEEVEC_PATHWAY	23	0.308578	0.388674	0
KEGG_ABC_TRANSPORTERS	38	-0.300608	0.389128	0
KEGG_HISTIDINE_METABOLISM	25	-0.295507	0.390923	0
KEGG_THYROID_CANCER	29	-0.294964	0.3911	0
KEGG_CHEMOKINE_SIGNALING_PATHWAY	181	0.299304	0.391965	0
BIOCARTA_EPHA4_PATHWAY	9	0.294593	0.393667	0
BIOCARTA_ERK_PATHWAY	27	-0.278893	0.396795	0
KEGG_SNARE_INTERACTIONS_IN_VESICULAR_TRANSPORT	36	0.280348	0.398866	0
BIOCARTA_AMI_PATHWAY	18	0.27775	0.399791	0
BIOCARTA_PPARA_PATHWAY	55	0.272051	0.401899	0
BIOCARTA_CARM1_PATHWAY	10	0.27055	0.40249	0
HALLMARK_OXIDATIVE_PHOSPHORYLATION	184	0.267948	0.403409	0
KEGG_GLYCOSPHINGOLIPID_BIOSYNTHESIS_GANGLIO_SERIES	14	0.266043	0.404062	0
BIOCARTA_IGF1MTOR_PATHWAY	19	0.258155	0.406859	0
KEGG_GLYCOSPHINGOLIPID_BIOSYNTHESIS_GLOBO_SERIES	12	-0.245454	0.408828	0
KEGG_GLYCEROPHOSPHOLIPID_METABOLISM	69	0.244165	0.411691	0
BIOCARTA_G2_PATHWAY	23	-0.237725	0.411702	0
KEGG_GLYCOSAMINOGLYCAN_DEGRADATION	20	-0.229791	0.414645	0
BIOCARTA_VIP_PATHWAY	25	-0.227244	0.415669	0
HALLMARK_REACTIVE_OXIGEN_SPECIES_PATHWAY	44	-0.223208	0.417075	0
BIOCARTA_IGF1_PATHWAY	20	-0.223156	0.417089	0
BIOCARTA_TID_PATHWAY	18	0.216146	0.421905	0
KEGG_SULFUR_METABOLISM	11	0.216073	0.421919	0
BIOCARTA_HDAC_PATHWAY	28	0.215681	0.422073	0
KEGG_HOMOLOGOUS_RECOMBINATION	27	0.210411	0.423994	0
BIOCARTA_THELPER_PATHWAY	10	-0.202006	0.424782	0
KEGG_FOCAL_ADHESION	188	-0.19279	0.428064	0
KEGG_MAPK_SIGNALING_PATHWAY	244	0.198287	0.428462	0
BIOCARTA_SARS_PATHWAY	10	-0.191241	0.428609	0
BIOCARTA_RANMS_PATHWAY	10	-0.19041	0.428947	0
BIOCARTA_LYM_PATHWAY	9	-0.18959	0.429228	0
BIOCARTA_CHEMICAL_PATHWAY	21	-0.188155	0.429771	0
BIOCARTA_CFTR_PATHWAY	12	0.193672	0.430115	0
KEGG_GLYCINE_SERINE_AND_THREONINE_METABOLISM	26	0.190594	0.431148	0
KEGG_INOSITOL_PHOSPHATE_METABOLISM	53	-0.180146	0.432696	0
KEGG_GLYCOSAMINOGLYCAN_BIOSYNTHESIS_KERATAN_SULFATE	14	0.185182	0.433115	0
HALLMARK_MTORC1_SIGNALING	187	0.184951	0.433214	0
HALLMARK_TGF_BETA_SIGNALING	50	-0.174431	0.434802	0
HALLMARK_ESTROGEN_RESPONSE_EARLY	184	0.178165	0.435782	0
KEGG_RNA_DEGRADATION	57	0.176011	0.436545	0
HALLMARK_PI3K_AKT_MTOR_SIGNALING	98	0.175152	0.436901	0
HALLMARK_UV_RESPONSE_DN	137	0.168755	0.439234	0
HALLMARK_BILE_ACID_METABOLISM	107	0.165123	0.440618	0
HALLMARK_DNA_REPAIR	132	-0.154256	0.44208	0
KEGG_PROTEIN_EXPORT	24	-0.153698	0.442294	0
BIOCARTA_FAS_PATHWAY	30	0.160129	0.442426	0
KEGG_ARACHIDONIC_ACID_METABOLISM	52	-0.152982	0.44251	0
KEGG_PPAR_SIGNALING_PATHWAY	67	0.154246	0.444621	0
HALLMARK_INFLAMMATORY_RESPONSE	189	0.144412	0.448245	0
KEGG_PRIMARY_BILE_ACID_BIOSYNTHESIS	16	-0.125042	0.452561	0
BIOCARTA_IL4_PATHWAY	9	0.130824	0.453338	0
BIOCARTA_PITX2_PATHWAY	14	-0.119612	0.45459	0
KEGG_AMYOTROPHIC_LATERAL_SCLEROSIS_ALS	49	0.125103	0.455528	0
HALLMARK_G2M_CHECKPOINT	182	-0.115565	0.456084	0
KEGG_TOLL_LIKE_RECEPTOR_SIGNALING_PATHWAY	84	0.122561	0.456422	0
BIOCARTA_IL22BP_PATHWAY	15	-0.114417	0.456504	0
BIOCARTA_UCALPAIN_PATHWAY	17	-0.110633	0.457958	0
BIOCARTA_NFKB_PATHWAY	20	-0.110401	0.458044	0
BIOCARTA_P53HYPOXIA_PATHWAY	21	-0.107148	0.459208	0
BIOCARTA_FIBRINOLYSIS_PATHWAY	12	0.114566	0.459212	0
BIOCARTA_EIF2_PATHWAY	10	0.113283	0.459662	0
KEGG_ADHERENS_JUNCTION	69	-0.104762	0.4601	0
BIOCARTA_PTEN_PATHWAY	18	-0.0987542	0.462223	0
KEGG_MELANOGENESIS	96	0.104999	0.4627	0
BIOCARTA_PLATELETAPP_PATHWAY	11	-0.0957184	0.463362	0
BIOCARTA_NO2IL12_PATHWAY	13	0.0995364	0.464824	0
BIOCARTA_SET_PATHWAY	10	-0.0899537	0.465455	0
KEGG_REGULATION_OF_AUTOPHAGY	20	-0.0837016	0.467775	0
KEGG_PHENYLALANINE_METABOLISM	16	0.0897049	0.468327	0
KEGG_PHOSPHATIDYLINOSITOL_SIGNALING_SYSTEM	74	-0.074622	0.471036	0
BIOCARTA_MET_PATHWAY	36	-0.0691834	0.473011	0
BIOCARTA_TCYTOTOXIC_PATHWAY	10	0.0753067	0.4734	0
KEGG_AUTOIMMUNE_THYROID_DISEASE	35	-0.0666524	0.473921	0
KEGG_NITROGEN_METABOLISM	21	-0.0620638	0.475576	0
BIOCARTA_ECM_PATHWAY	24	-0.058773	0.476923	0
KEGG_T_CELL_RECEPTOR_SIGNALING_PATHWAY	96	0.0625916	0.478022	0
BIOCARTA_LECTIN_PATHWAY	12	0.0619759	0.478228	0
KEGG_PORPHYRIN_AND_CHLOROPHYLL_METABOLISM	31	0.0584586	0.479532	0
BIOCARTA_EPO_PATHWAY	18	0.0574922	0.479916	0
BIOCARTA_WNT_PATHWAY	25	0.0569856	0.480128	0
BIOCARTA_VITCB_PATHWAY	9	-0.0475425	0.481108	0
BIOCARTA_TGFB_PATHWAY	17	0.0521087	0.481828	0
BIOCARTA_NDKDYNAMIN_PATHWAY	17	-0.0391428	0.484289	0
KEGG_CITRATE_CYCLE_TCA_CYCLE	28	0.0440928	0.484866	0
BIOCARTA_IL3_PATHWAY	13	0.0372341	0.487331	0
BIOCARTA_STATHMIN_PATHWAY	18	-0.0303708	0.487526	0
KEGG_PATHWAYS_IN_CANCER	309	-0.0292592	0.487941	0
KEGG_BIOSYNTHESIS_OF_UNSATURATED_FATTY_ACIDS	22	0.0349011	0.488247	0
BIOCARTA_EGF_PATHWAY	29	-0.0277435	0.488433	0
BIOCARTA_EPONFKB_PATHWAY	11	0.0275222	0.491009	0
BIOCARTA_SPRY_PATHWAY	16	0.024479	0.492027	0
BIOCARTA_IL17_PATHWAY	12	0.0241041	0.492201	0
KEGG_REGULATION_OF_ACTIN_CYTOSKELETON	193	-0.0156508	0.492786	0
HALLMARK_MYC_TARGETS_V2	53	-0.0127289	0.493888	0
BIOCARTA_NTHI_PATHWAY	22	-0.0125026	0.493952	0
BIOCARTA_RHO_PATHWAY	29	0.0193624	0.494042	0
BIOCARTA_PS1_PATHWAY	14	-0.00997057	0.494938	0
BIOCARTA_IL10_PATHWAY	17	0.0128717	0.496446	0
BIOCARTA_IL7_PATHWAY	14	-0.00333198	0.497495	0
KEGG_CELL_CYCLE	117	0.00824022	0.498157	0
BIOCARTA_RARRXR_PATHWAY	14	-0.000667321	0.498444	0
BIOCARTA_MAPK_PATHWAY	80	0.00456678	0.499623	0
